# Enhancer Reprogramming Confers Dependence on Glycolysis and IGF signaling in KMT2D Mutant Melanoma

**DOI:** 10.1101/507327

**Authors:** Mayinuer Maitituoheti, Emily Z. Keung, Ming Tang, Liang Yan, Hunain Alam, Guangchun Han, Ayush T. Raman, Christopher Terranova, Sharmistha Sarkar, Elias Orouji, Samir B. Amin, Sneha Sharma, Maura Williams, Neha S. Samant, Mayura Dhamdhere, Norman Zheng, Tara Shah, Amiksha Shah, Jacob B. Axelrad, Nazanin E. Anvar, Yu-Hsi Lin, Shan Jiang, Edward Q. Chang, Davis R. Ingram, Wei-Lien Wang, Alexander Lazar, Min Gyu Lee, Florian Muller, Linghua Wang, Haoqiang Ying, Kunal Rai

## Abstract

Epigenetic modifiers have emerged as important regulators of tumor progression. We identified histone methyltransferase KMT2D as a potent tumor-suppressor through an *in vivo* epigenome-focused pooled RNAi screen in melanoma. KMT2D harbors frequent somatic point mutations in multiple tumor types. How these events contribute to tumorigenesis and whether they impart therapeutic vulnerability are poorly understood. To address these questions, we generated a genetically engineered mouse model of melanoma based on conditional and melanocyte-specific deletion of KMT2D. We demonstrate KMT2D as a bona fide tumor suppressor which cooperates with activated BRAF. KMT2D-deficient tumors showed substantial reprogramming of key metabolic pathways including glycolysis. Glycolysis enzymes, intermediate metabolites and glucose consumption rate were aberrantly upregulated in KMT2D mutant cells. The pharmacological inhibition of glycolysis reduced proliferation and tumorigenesis preferentially in KMT2D mutant cells. Mechanistically, KMT2D loss caused drastic reduction of H3K4me1-marked active enhancer states. Loss of distal enhancer and subsequent reduction in expression of IGFBP5 activated IGF1R-AKT to increase glycolysis in KMT2D-deficient cells. We conclude that KMT2D loss promotes tumorigenesis by facilitating increased usage of glycolysis pathway for enhanced biomass needs via enhancer reprogramming. Our data imply that inhibition of glycolysis or IGFR pathway could be a potential therapeutic strategy in KMT2D mutant tumors.
