## Supplementary material for "Enhancer Reprogramming Confers Dependence on Glycolysis and IGF signaling in KMT2D Mutant Melanoma": Genes and shRNAs included in the screen

### Sheet: Sheet1
Table S1: List of epigenetic modifiers and corresponding shRNAs used for RNAi screen.
GENE ID	GENE SYMBOL	Entrez ID	TRC Number	Target Sequence
57379	AICDA	NM_020661.1-211s1c1	TRCN0000050343	CTTTGGTTATCTTCGCAATAA
57379	AICDA	NM_020661.1-651s1c1	TRCN0000050344	CATTTCGTACTTTGGGACTTT
57379	AICDA	NM_020661.1-485s1c1	TRCN0000050345	GCCATCATGACCTTCAAAGAT
57379	AICDA	NM_020661.1-635s1c1	TRCN0000050346	GATGACTTACGAGACGCATTT
57379	AICDA	NM_020661.1-203s1c1	TRCN0000050347	TCACTGGACTTTGGTTATCTT
339	APOBEC1	NM_001644.2-444s1c1	TRCN0000050528	GTGGAGTAACTATTCAGATTA
339	APOBEC1	NM_001644.2-325s1c1	TRCN0000050529	CCAGGCTATTAGAGAGTTTCT
339	APOBEC1	NM_001644.2-207s1c1	TRCN0000050530	CCACCAATCACGTGGAAGTTA
339	APOBEC1	NM_001644.2-572s1c1	TRCN0000050531	CTGGAGCTGCACTGCATAATT
339	APOBEC1	NM_001644.2-95s1c1	TRCN0000050532	TGGGAGTTTGACGTCTTCTAT
10930	APOBEC2	NM_006789.2-420s1c1	TRCN0000051433	CGGTACAATGTCACCTGGTAT
10930	APOBEC2	NM_006789.2-626s1c1	TRCN0000051434	CGAATATGTCTGGCAGAATTT
10930	APOBEC2	NM_006789.2-215s1c1	TRCN0000051435	GCCTGCCAACTTCTTTAAATT
10930	APOBEC2	NM_006789.2-707s1c1	TRCN0000051436	CTTCCTATACTACGAGGAGAA
10930	APOBEC2	NM_006789.2-263s1c1	TRCN0000051437	CGGGAGGAACAAGACCTTCCT
55870	ASH1L	NM_018489.2-7961s21c1	TRCN0000358528	AGATCCTCACTGGTTACTATA
55870	ASH1L	NM_018489.1-8055s1c1	TRCN0000016171	CGACGATGTTATTCGCTGTAT
55870	ASH1L	NM_018489.1-2022s1c1	TRCN0000016170	CCCTGAAACTTCTTCACAGTT
55870	ASH1L	NM_018489.1-4615s1c1	TRCN0000016168	CCTGCCAAATACCATAAGAAA
55870	ASH1L	NM_018489.1-9181s1c1	TRCN0000016172	CGTACTTTGTTTATCCCAGAA
9070	ASH2L	NM_004674.1-2177s1c1	TRCN0000019274	GTGACTTGTTATCCTACTATA
9070	ASH2L	NM_004674.1-1128s1c1	TRCN0000019276	CCTGCTTGTATGAACGGGTTT
9070	ASH2L	NM_004674.1-380s1c1	TRCN0000019278	GCTGACACATTTGGCATAGAT
9070	ASH2L	NM_004674.1-1006s1c1	TRCN0000019277	CCCGTTTAACAAAGATGGCTA
9070	ASH2L	NM_004674.1-563s1c1	TRCN0000019275	CCGAAGACAATGTTCTCCAAA
10498	CARM1	NM_199141.1-1677s1c1	TRCN0000007169	CTATGACTTGAGCAGTGTTAT
10498	CARM1	NM_199141.1-471s1c1	TRCN0000007167	CGATTTCTGTTCCTTCTACAA
10498	CARM1	NM_199141.1-2075s1c1	TRCN0000007166	CTATGGGAACTGGGACACTTT
10498	CARM1	NM_199141.1-603s1c1	TRCN0000007168	GCAGAACATGATGCAGGACTA
10498	CARM1	NM_199141.1-1718s1c1	TRCN0000011071	GCCACAACAACCTGATTCCTT
1105	CHD1	NM_001270.1-3427s1c1	TRCN0000021311	GCGCAGTAGAAGTAGGAGATA
1105	CHD1	NM_001270.1-681s1c1	TRCN0000021312	GCAGTTGTGATGAAACAGAAT
1105	CHD1	NM_001270.1-3559s1c1	TRCN0000021309	GCGGTTTATCAAGAGCTATAA
1105	CHD1	NM_001270.1-1782s1c1	TRCN0000021310	CCACTCTTACTTCCTGGCAAA
1105	CHD1	NM_001270.1-4915s1c1	TRCN0000021313	CCATCGTGATTGGGATCACTA
1107	CHD3	NM_001005271.1-4208s1c1	TRCN0000107974	CGCAAGCAAGTTAACTACAAT
1107	CHD3	NM_001005271.1-5486s1c1	TRCN0000107971	GCCATTATCAACGAGCCATTT
1107	CHD3	NM_001005271.1-6453s1c1	TRCN0000107970	CCTCCCACACTGCCAAGTATA
1107	CHD3	NM_001005271.1-1897s1c1	TRCN0000107973	CCATTTGGTTATGTATCGAAA
1107	CHD3	NM_001005271.1-2604s1c1	TRCN0000107972	CCAAATTCTATGTGGTGACAT
1108	CHD4	NM_001273.1-716s1c1	TRCN0000021363	GCGGGAGTTCAGTACCAATAA
1108	CHD4	NM_001273.1-2630s1c1	TRCN0000021361	GCTGCTGACATCCTATGAATT
1108	CHD4	NM_001273.1-4565s1c1	TRCN0000021359	CCTTACTAGAATTGGTGTTAT
1108	CHD4	NM_001273.1-5439s1c1	TRCN0000021360	CGAAGGTTTAAGCTCTTAGAA
1108	CHD4	NM_001273.1-3501s1c1	TRCN0000021362	GCTGACACAGTTATTATCTAT
9575	CLOCK	NM_004898.2-1053s1c1	TRCN0000018976	CGCACACATAGGCCATCTTAT
9575	CLOCK	NM_004898.2-1494s1c1	TRCN0000018978	CGACGAGAACTTGGCATTGAA
9575	CLOCK	NM_004898.2-932s1c1	TRCN0000018977	GCGAGGAACAATAGACCCAAA
9575	CLOCK	NM_004898.2-1546s1c1	TRCN0000018974	GCCAAGATTCTGGGTCAGATA
9575	CLOCK	NM_004898.2-2072s1c1	TRCN0000018975	CGTTCAACTTTCTTCTGGAAA
1387	CREBBP	NM_004380.1-7983s1c1	TRCN0000006485	CCCGATAACTTTGTGATGTTT
1387	CREBBP	NM_004380.1-3884s1c1	TRCN0000006486	GCTATCAGAATAGGTATCATT
1387	CREBBP	NM_004380.1-2211s1c1	TRCN0000006487	GCGTTTACATAAACAAGGCAT
1387	CREBBP	NM_004380.1-4541s1c1	TRCN0000006488	CCGTTTACCATGAGATCCTTA
1387	CREBBP	NM_004380.1-1161s1c1	TRCN0000011027	CGTGCCAAATATGTCTCAGAT
23405	DICER1	NM_030621.2-1322s1c1	TRCN0000051258	GCTCGAAATCTTACGCAAATA
23405	DICER1	NM_030621.2-3155s1c1	TRCN0000051260	CCACACATCTTCAAGACTTAA
23405	DICER1	NM_030621.2-3772s1c1	TRCN0000051261	GCCAAGGAAATCAGCTAAATT
23405	DICER1	NM_030621.2-5423s1c1	TRCN0000051262	GCTGGCTGTAAAGTACGACTA
23405	DICER1	NM_030621.2-5001s1c1	TRCN0000051259	CGGGAGAATTTCAACAGCCAA
1786	DNMT1	NM_001379.1-3261s1c1	TRCN0000021891	GCCCAATGAGACTGACATCAA
1786	DNMT1	NM_001379.1-3168s1c1	TRCN0000021893	CGACTACATCAAAGGCAGCAA
1786	DNMT1	NM_001379.1-1687s1c1	TRCN0000021890	GCCGAATACATTCTGATGGAT
1786	DNMT1	NM_001379.1-1518s1c1	TRCN0000021892	CGAGAAGAATATCGAACTCTT
1786	DNMT1	NM_001379.1-1577s1c1	TRCN0000021889	CGTCTCTTGAAGGTGGTGTTA
1788	DNMT3A	NM_022552.3-507s1c1	TRCN0000035756	GCCTCAGAGCTATTACCCAAT
1788	DNMT3A	NM_022552.3-2072s1c1	TRCN0000035757	CCAGATGTTCTTCGCTAATAA
1788	DNMT3A	NM_022552.3-1650s1c1	TRCN0000035754	CCCAAGGTCAAGGAGATTATT
1788	DNMT3A	NM_022552.3-1527s1c1	TRCN0000035758	CCACCAGAAGAAGAGAAGAAT
1788	DNMT3A	NM_022552.3-2441s1c1	TRCN0000035755	CCGGCTCTTCTTTGAGTTCTA
1789	DNMT3B	NM_006892.3-1514s1c1	TRCN0000035684	GCCTCAAGACAAATTGCTATA
1789	DNMT3B	NM_006892.3-2553s1c1	TRCN0000035685	GCCCGTGATAGCATCAAAGAA
1789	DNMT3B	NM_006892.3-2269s1c1	TRCN0000035686	CCATGCAACGATCTCTCAAAT
1789	DNMT3B	NM_006892.3-2052s1c1	TRCN0000035688	CCTGTCATTGTTTGATGGCAT
1789	DNMT3B	NM_006892.3-1414s1c1	TRCN0000035687	GCAGGCAGTAGGAAATTAGAA
79813	EHMT1	NM_024757.3-346s1c1	TRCN0000036056	GCAACGGATACATCTTAAATA
79813	EHMT1	NM_024757.3-1346s1c1	TRCN0000036057	CCTCGGTTCTGAGTCGTATAA
79813	EHMT1	NM_024757.3-3126s1c1	TRCN0000036055	CCCATGAACATCGACAGAAAT
79813	EHMT1	NM_024757.3-3500s1c1	TRCN0000036058	CCTCTTTGATCTCGACAATAA
79813	EHMT1	NM_024757.3-1839s1c1	TRCN0000036054	CGAGTCAATAACGCCAGCTAT
10919	EHMT2	NM_025256.4-3661s1c1	TRCN0000115667	CACACATTCCTGACCAGAGAT
10919	EHMT2	NM_025256.4-3163s1c1	TRCN0000115668	CCTCTTCGACTTAGACAACAA
10919	EHMT2	NM_025256.4-112s1c1	TRCN0000115670	CGAGAGAGTTCATGGCTCTTT
10919	EHMT2	NM_025256.4-2914s1c1	TRCN0000115669	GCTCCAGGAATTTAACAAGAT
10919	EHMT2	NM_025256.4-2915s1c1	TRCN0000115671	CTCCAGGAATTTAACAAGATT
55140	ELP3	NM_018091.x-879s1c1	TRCN0000001280	CGTGGGACTAGAAAGAGACAT
55140	ELP3	NM_018091.x-424s1c1	TRCN0000001278	GCCAGATATGACCCTTTCCTA
55140	ELP3	NM_018091.x-1360s1c1	TRCN0000001281	CGATTACGCAAGTGTTCAGAA
55140	ELP3	NM_018091.x-441s1c1	TRCN0000001279	CCTACAGACAAGACACCGAAT
55140	ELP3	NM_018091.x-2101s1c1	TRCN0000001277	CCCTTTAACGACATACGCATT
2033	EP300	NM_001429.1-8874s1c1	TRCN0000039883	CCTCACTTTATGGAAGAGTTA
2033	EP300	NM_001429.1-4859s1c1	TRCN0000039884	CCAGCCTCAAACTACAATAAA
2033	EP300	NM_001429.1-7724s1c1	TRCN0000039885	GCCTTCACAATTCCGAGACAT
2033	EP300	NM_001429.1-3602s1c1	TRCN0000039886	CCCGGTGAACTCTCCTATAAT
2033	EP300	NM_001429.1-2773s1c1	TRCN0000039887	CGAGTCTTCTTTCTGACTCAA
2146	EZH2	NM_004456.3-324s1c1	TRCN0000040076	CGGAAATCTTAAACCAAGAAT
2146	EZH2	NM_004456.3-2582s1c1	TRCN0000040073	TATTGCCTTCTCACCAGCTGC
2146	EZH2	NM_004456.3-950s1c1	TRCN0000040077	CCCAACATAGATGGACCAAAT
2146	EZH2	NM_004456.3-1544s1c1	TRCN0000040074	GCTAGGTTAATTGGGACCAAA
2146	EZH2	NM_004456.3-440s1c1	TRCN0000040075	CCAACACAAGTCATCCCATTA
1647	GADD45A	NM_001924.2-322s1c1	TRCN0000062352	AGAGCAGAAGACCGAAAGGAT
1647	GADD45A	NM_001924.2-678s1c1	TRCN0000062349	CGAATCCACATTCATCTCAAT
1647	GADD45A	NM_001924.2-767s1c1	TRCN0000062351	CCAGTGATTAATCTCCCTGAA
1647	GADD45A	NM_001924.2-746s1c1	TRCN0000062348	CGCTACATGGATCAATGGGTT
1647	GADD45A	NM_001924.2-328s1c1	TRCN0000062350	GAAGACCGAAAGGATGGATAA
4616	GADD45B	NM_015675.1-313s1c1	TRCN0000107186	GCAAATCCACTTCACGCTCAT
4616	GADD45B	NM_015675.1-226s1c1	TRCN0000107189	GTCGGCCAAGTTGATGAATGT
4616	GADD45B	NM_015675.1-564s1c1	TRCN0000107187	ACATCTCTCTTCAGGAACGCT
4616	GADD45B	NM_015675.2-1031s21c1	TRCN0000427346	ATCACGGAGGGTCCAGACTGT
4616	GADD45B	NM_015675.1-440s1c1	TRCN0000107188	GCCCGAGACCTCCACTGTCTT
8520	HAT1	NM_003642.1-297s1c1	TRCN0000034737	CCGTGTTGAATATGCATCTAA
8520	HAT1	NM_003642.1-1264s1c1	TRCN0000034734	CGGCGTGTTATTGAACGACTT
8520	HAT1	NM_003642.1-346s1c1	TRCN0000034735	GCAGATGATGTTGAGGGCAAA
8520	HAT1	NM_003642.1-954s1c1	TRCN0000034738	GCAAGGATTCAATGAAGATAT
8520	HAT1	NM_003642.1-695s1c1	TRCN0000034736	GCTACATGACAGTCTATAATT
3065	HDAC1	NM_004964.2-1717s1c1	TRCN0000004814	CGTTCTTAACTTTGAACCATA
3065	HDAC1	NM_004964.2-1353s1c1	TRCN0000004817	CCGCAAGAACTCTTCCAACTT
3065	HDAC1	NM_004964.2-186s1c1	TRCN0000004818	GCTGCTCAACTATGGTCTCTA
3065	HDAC1	NM_004964.2-789s1c1	TRCN0000004816	GCCGGTCATGTCCAAAGTAAT
3065	HDAC1	NM_004964.2-963s1c1	TRCN0000004815	CGGTGGTTACACCATTCGTAA
83933	HDAC10	NM_032019.4-2388s1c1	TRCN0000004859	CACCGCAGAAATGACACCGCA
83933	HDAC10	NM_032019.4-1742s1c1	TRCN0000004860	CCTGTACCTCTTAGATGGGAT
83933	HDAC10	NM_032019.4-789s1c1	TRCN0000004861	GTGTTCAACAACGTGGCCATA
83933	HDAC10	NM_032019.4-2325s1c1	TRCN0000004862	TGGAAGATGTTGCAGTGCCAT
83933	HDAC10	NM_032019.4-822s1c1	TRCN0000004863	GCCAAGCAGAAACACGGGCTA
79885	HDAC11	NM_024827.1-255s1c1	TRCN0000017753	GCGCTATCTTAATGAGCTCAA
79885	HDAC11	NM_024827.1-964s1c1	TRCN0000017757	GACTCCATACTTAATCTGTTT
79885	HDAC11	NM_024827.1-952s1c1	TRCN0000017755	CGCATCATTGCTGACTCCATA
79885	HDAC11	NM_024827.1-152s1c1	TRCN0000017756	GCAAAGTGATCAATTTCCTAA
79885	HDAC11	NM_024827.1-502s1c1	TRCN0000017754	CTCGCCATCAAGTTTCTGTTT
3066	HDAC2	NM_001527.1-1678s1c1	TRCN0000004819	CAGTCTCACCAATTTCAGAAA
3066	HDAC2	NM_001527.1-863s1c1	TRCN0000004823	GCAAATACTATGCTGTCAATT
3066	HDAC2	NM_001527.1-933s1c1	TRCN0000004821	GCCTATTATCTCAAAGGTGAT
3066	HDAC2	NM_001527.1-508s1c1	TRCN0000004820	CCAGCGTTTGATGGACTCTTT
3066	HDAC2	NM_001527.1-994s1c1	TRCN0000004822	GCAGACTCATTATCTGGTGAT
8841	HDAC3	NM_003883.2-1169s1c1	TRCN0000004828	GCACCTAGTGTCCAGATTCAT
8841	HDAC3	NM_003883.2-627s1c1	TRCN0000004825	CCTTCCACAAATACGGAAATT
8841	HDAC3	NM_003883.2-1280s1c1	TRCN0000004826	GCACCCAATGAGTTCTATGAT
8841	HDAC3	NM_003883.2-172s1c1	TRCN0000004827	CGGTCTCTATAAGAAGATGAT
8841	HDAC3	NM_003883.2-1535s1c1	TRCN0000004824	GTACCTATTAGGGATGGAGAT
9759	HDAC4	NM_006037.2-1495s1c1	TRCN0000004832	GCCAAAGATGACTTCCCTCTT
9759	HDAC4	NM_006037.2-4508s1c1	TRCN0000004829	CGACTCATCTTGTAGCTTATT
9759	HDAC4	NM_006037.2-3447s1c1	TRCN0000004830	CGTGGGTTTCAACGTCAACAT
9759	HDAC4	NM_006037.2-1251s1c1	TRCN0000004831	GCAGCTCAAGAACAAGGAGAA
9759	HDAC4	NM_006037.2-1314s1c1	TRCN0000004833	GTTACAAGAATTTGTCCTCAA
10014	HDAC5	NM_005474.3-3442s1c1	TRCN0000004835	GCTAGAGAAAGTCATCGAGAT
10014	HDAC5	NM_005474.3-2761s1c1	TRCN0000004836	GCTCAAGAATGGATTTGCCAT
10014	HDAC5	NM_005474.3-3185s1c1	TRCN0000004838	GCCGGGTTTGATGCTGTTGAA
10014	HDAC5	NM_005474.3-1165s1c1	TRCN0000004834	GACTGTTATTAGCACCTTTAA
10014	HDAC5	NM_005474.3-1086s1c1	TRCN0000004837	CCAACTTGAAAGTGCGTTCAA
10013	HDAC6	NM_006044.2-3840s1c1	TRCN0000004839	CATCCCATCCTGAATATCCTT
10013	HDAC6	NM_006044.2-2272s1c1	TRCN0000004840	GCCTACGAGTTTAACCCAGAA
10013	HDAC6	NM_006044.2-3384s1c1	TRCN0000004843	CCTCACTGATCAGGCCATATT
10013	HDAC6	NM_006044.2-2049s1c1	TRCN0000004842	CGGTAATGGAACTCAGCACAT
10013	HDAC6	NM_006044.2-747s1c1	TRCN0000004841	GCACAGTCTTATGGATGGCTA
51564	HDAC7	NM_015401.1-3466s1c1	TRCN0000004844	TCCACACAGAAATGTGAACTT
51564	HDAC7	NM_015401.1-1778s1c1	TRCN0000004847	GCTGATCTATGACTCGGTCAT
51564	HDAC7	NM_015401.1-2307s1c1	TRCN0000004845	GCCAGCAAGATCCTCATTGTA
51564	HDAC7	NM_015401.1-513s1c1	TRCN0000004846	GCCCTAGAAAGAACAGTCCAT
51564	HDAC7	NM_015401.1-2650s1c1	TRCN0000004848	GCTACCATGTTTCTGCCAAAT
55869	HDAC8	NM_018486.1-552s1c1	TRCN0000004851	GCGTATTCTCTACGTGGATTT
55869	HDAC8	NM_018486.1-1122s1c1	TRCN0000004852	CCGAATCCAACAAATCCTCAA
55869	HDAC8	NM_018486.1-165s1c1	TRCN0000004850	GCATTCTTTGATTGAAGCATA
55869	HDAC8	NM_018486.1-1178s1c1	TRCN0000004849	TGACAGAAAGAGATCAGGTTT
55869	HDAC8	NM_018486.1-411s1c1	TRCN0000004853	CCAATGCCTGATTGACGGAAT
9734	HDAC9	NM_014707.1-1072s1c1	TRCN0000004856	CGCATTCTAATTCATGAAGAT
9734	HDAC9	NM_014707.1-1880s1c1	TRCN0000004857	GCAAAGATTTAGCTCCAGGAT
9734	HDAC9	NM_014707.1-739s1c1	TRCN0000004855	CCATCCTACAAGTACACATTA
9734	HDAC9	NM_014707.1-536s1c1	TRCN0000004858	GCAAAGATAGAGGACGAGAAA
9734	HDAC9	NM_014707.1-3334s1c1	TRCN0000004854	CCTAGAATCTTTGTGAGGTTT
54617	INO80	NM_032196.3-1111s1c1	TRCN0000107558	CGTAACCTGTTTCTCACCAAT
54617	INO80	NM_032196.3-1186s1c1	TRCN0000107556	GCCCAGAAGAACTGTAAGGAA
54617	INO80	NM_032196.3-2529s1c1	TRCN0000107557	GCTGCTATATCAGGCACTAAA
54617	INO80	NM_032196.3-415s1c1	TRCN0000107559	CCCTTAATACAAGTTAAGGAA
54617	INO80	NM_032196.3-5474s1c1	TRCN0000107555	GCAGTTGTGTTCCCAGCAATT
2648	KAT2A	NM_021078.1-729s1c1	TRCN0000038879	GCTGAACTTTGTGCAGTACAA
2648	KAT2A	NM_021078.1-1812s1c1	TRCN0000038883	CCACCTGAAGGAGTATCACAT
2648	KAT2A	NM_021078.1-2020s1c1	TRCN0000038880	CACATCATCAAGAAGCAGAAA
2648	KAT2A	NM_021078.1-2484s1c1	TRCN0000038881	CCTGGAGAAGTTCTTCTACTT
2648	KAT2A	NM_021078.1-693s1c1	TRCN0000038882	CCCTCCATTTGAGAAACCTAA
8850	KAT2B	NM_003884.3-2814s1c1	TRCN0000018528	GCAGACTTACAGCGAGTCTTT
8850	KAT2B	NM_003884.3-987s1c1	TRCN0000018529	GCAGATACCAAACAAGTTTAT
8850	KAT2B	NM_003884.3-1461s1c1	TRCN0000018530	CGAACTCTAATCCTCACTCAT
8850	KAT2B	NM_003884.3-1617s1c1	TRCN0000018531	GCTGGGACAATTTCATACAAT
8850	KAT2B	NM_003884.3-2346s1c1	TRCN0000018532	GTTGGCTATATCAAGGATTAT
10524	KAT5	NM_006388.2-818s1c1	TRCN0000020318	TCGAATTGTTTGGGCACTGAT
10524	KAT5	NM_006388.2-382s1c1	TRCN0000020314	CGTCCATTACATTGACTTCAA
10524	KAT5	NM_006388.2-1633s1c1	TRCN0000020315	CCTCAATCTCATCAACTACTA
10524	KAT5	NM_006388.2-1480s1c1	TRCN0000020317	CCTCCTATCCTATCGAAGCTA
10524	KAT5	NM_006388.2-1219s1c1	TRCN0000020316	CCTTGACCATAAGACACTGTA
23028	KDM1A	NM_015013.1-1232s1c1	TRCN0000046071	GCTACATCTTACCTTAGTCAT
23028	KDM1A	NM_015013.1-1812s1c1	TRCN0000046068	GCCTAGACATTAAACTGAATA
23028	KDM1A	NM_015013.1-1896s1c1	TRCN0000046072	CCACGAGTCAAACCTTTATTT
23028	KDM1A	NM_015013.1-2168s1c1	TRCN0000046069	GCTCCAATACTGTTGGCACTA
23028	KDM1A	NM_015013.1-775s1c1	TRCN0000046070	CCAACAATTAGAAGCACCTTA
22992	KDM2A	NM_012308.1-2823s1c1	TRCN0000021999	GCCGCAGAGAACTTTGTGAAT
22992	KDM2A	NM_012308.1-318s1c1	TRCN0000022000	GCTTGAGAGATCCTCTGATTT
22992	KDM2A	NM_012308.1-1541s1c1	TRCN0000022002	CCCACAGGGATAGAAGATGAA
22992	KDM2A	NM_012308.1-1006s1c1	TRCN0000022001	GCATAGCTTCAACATCCCTAT
22992	KDM2A	NM_012308.1-3574s1c1	TRCN0000022003	GCTGATACAGAAGATCAGCTA
84678	KDM2B	NM_001005366.1-1007s1c1	TRCN0000118440	GATGAGCGTGAAAGGTTGTTT
84678	KDM2B	NM_001005366.1-4269s1c1	TRCN0000118437	CGGCCTTTACAAGAAGACATT
84678	KDM2B	NM_001005366.1-4060s1c1	TRCN0000118438	CCTTCTTCAAACGCTGTGGAA
84678	KDM2B	NM_001005366.1-4029s1c1	TRCN0000118441	GACTGCAATAAGGTCACTGAT
84678	KDM2B	NM_001005366.1-762s1c1	TRCN0000118439	GAGATGAGCATGTCCCAGTTT
9682	KDM4A	NM_014663.1-1319s1c1	TRCN0000013495	GCACCGAGTTTGTCTTGAAAT
9682	KDM4A	NM_014663.1-3938s1c1	TRCN0000013493	GCTGCAGTATTGAGATGCTAA
9682	KDM4A	NM_014663.1-1578s1c1	TRCN0000013497	GCCTTGGATCTTTCTGTGAAT
9682	KDM4A	NM_014663.1-2596s1c1	TRCN0000013494	CCCGCTTCAAACTGAAATGTA
9682	KDM4A	NM_014663.1-197s1c1	TRCN0000013496	CCGAAACTTCAGTAGATACAT
23030	KDM4B	NM_015015.1-959s1c1	TRCN0000018014	GCCCATCATCCTGAAGAAGTA
23030	KDM4B	NM_015015.1-2355s1c1	TRCN0000018013	CCGGCCACATTACCCTCCAAA
23030	KDM4B	NM_015015.1-2759s1c1	TRCN0000018016	GTGGAAGCTGAAATGCGTGTA
23030	KDM4B	NM_015015.1-935s1c1	TRCN0000018015	GCGGCATAAGATGACCCTCAT
23030	KDM4B	NM_015015.1-386s1c1	TRCN0000018017	GCGGCAGACGTATGATGACAT
23081	KDM4C	NM_015061.1-1702s1c1	TRCN0000022058	GCAGAGAGTAATGGTGTGTTA
23081	KDM4C	NM_015061.1-768s1c1	TRCN0000022054	GCCCAAGTCTTGGTATGCTAT
23081	KDM4C	NM_015061.1-3151s1c1	TRCN0000022056	GCCTCTGACATGCGATTTGAA
23081	KDM4C	NM_015061.1-246s1c1	TRCN0000022055	CCTTGCATACATGGAGTCTAA
23081	KDM4C	NM_015061.1-541s1c1	TRCN0000022057	GCACCTATCTATGGTGCAGAT
55693	KDM4D	NM_018039.2-2437s1c1	TRCN0000149641	GCTGTGTGACAGTTTGATGAA
55693	KDM4D	NM_018039.2-2707s1c1	TRCN0000149414	CCTGGTATATGCAACTACCAT
55693	KDM4D	NM_018039.2-2603s1c1	TRCN0000147186	CCTGGAATGTCTTTGGATATT
55693	KDM4D	NM_018039.2-2156s1c1	TRCN0000148837	CAGATTATCCACCCGTCAAAT
55693	KDM4D	NM_018039.2-977s1c1	TRCN0000148192	GCTAAGATAATTCCACCCAAA
5927	KDM5A	NM_005056.1-3130s1c1	TRCN0000014632	CCTTGAAAGAAGCCTTACAAA
5927	KDM5A	NM_005056.1-4071s1c1	TRCN0000014629	CCAGACTTACAGGGACACTTA
5927	KDM5A	NM_005056.1-3381s1c1	TRCN0000014630	CGGACCGACATTGGTGTATAT
5927	KDM5A	NM_005056.2-3341s21c1	TRCN0000329797	CCTTGAAAGAAGCCTTACAAA
5927	KDM5A	NM_005056.1-2280s1c1	TRCN0000014631	CCCATGCAGAAGAAATGTCTT
10765	KDM5B	NM_006618.2-5366s1c1	TRCN0000014762	CGAGATGGAATTAACAGTCTT
10765	KDM5B	NM_006618.2-2513s1c1	TRCN0000014761	CCTGAGGAAGAGGAGTATCTT
10765	KDM5B	NM_006618.2-6072s1c1	TRCN0000014758	CCCACCAATTTGGAAGGCATT
10765	KDM5B	NM_006618.2-4676s1c1	TRCN0000014760	CCTCTCCAAGATGTGGATATA
10765	KDM5B	NM_006618.2-3960s1c1	TRCN0000014759	GCTCCCTTACTTTAGATGATA
8242	KDM5C	NM_004187.1-995s1c1	TRCN0000022085	CCCACTACGAACGCATTGTTT
8242	KDM5C	NM_004187.1-641s1c1	TRCN0000022088	TCGCAGAGAAATCGGGCATTT
8242	KDM5C	NM_004187.1-1898s1c1	TRCN0000022087	GTGACAGTAAACGGCACCTAA
8242	KDM5C	NM_004187.3-2147s21c1	TRCN0000358548	CTCACTTGCAGCAGAACATTT
8242	KDM5C	NM_004187.1-1053s1c1	TRCN0000022084	GCAGTGTAACACACGTCCATT
8284	KDM5D	NM_004653.2-3246s1c1	TRCN0000022115	GCCACATTGGAAGCCATAATT
8284	KDM5D	NM_004653.2-1695s1c1	TRCN0000022116	CCAGTGCTAGATCAGTCTGTT
8284	KDM5D	NM_004653.2-4787s1c1	TRCN0000022118	CAGCCCTTTCTTGAAAGGAAA
8284	KDM5D	NM_004653.2-747s1c1	TRCN0000022114	CGATCACATTACGAACGCATT
8284	KDM5D	NM_004653.2-489s1c1	TRCN0000022117	CGCGTCCAAAGGCTAAATGAA
4152	MBD1	NM_002384.1-634s1c1	TRCN0000015429	CCGGGAACAGAGAATGTTTAA
4152	MBD1	NM_002384.1-273s1c1	TRCN0000015432	GCAAAGTTGAGCTGACTCGAT
4152	MBD1	NM_002384.1-2216s1c1	TRCN0000015428	CCTGAGGATAACTCAATATAA
4152	MBD1	NM_002384.1-1082s1c1	TRCN0000015430	GAGTTCATCTATTACTGTGTA
4152	MBD1	NM_002384.1-1607s1c1	TRCN0000015431	CCAAGGTCCAAAGACCTTAAA
8932	MBD2	NM_003927.3-1173s1c1	TRCN0000013320	GTAGCAATGATGAGACCCTTT
8932	MBD2	NM_003927.3-871s1c1	TRCN0000013319	GCCTAGTAAATTACAGAAGAA
8932	MBD2	NM_003927.3-1364s1c1	TRCN0000013321	GTACGCAAGAAATTGGAAGAA
8932	MBD2	NM_003927.3-943s1c1	TRCN0000013322	CTTGAATACAACATTGCCAAT
8932	MBD2	NM_003927.3-2410s1c1	TRCN0000013318	GCTTAATGAAAGGGTTTGTAA
53615	MBD3	NM_003926.5-454s1c1	TRCN0000017356	CGGCCTGAACGCCTTCGACAT
53615	MBD3	NM_003926.5-352s1c1	TRCN0000017353	GCCGGTGACCAAGATTACCAA
53615	MBD3	NM_003926.5-571s1c1	TRCN0000017355	CGCCCTGCACACTAGCACCAT
53615	MBD3	NM_003926.5-271s1c1	TRCN0000017354	CGACTCCTCCAACCAGGTCAA
53615	MBD3	NM_003926.5-661s1c1	TRCN0000017357	CCTGTGCAAAGCCTTCATGGT
8930	MBD4	NM_003925.1-2034s1c1	TRCN0000013313	GCCTAGTGTGTGTGCTTTCTT
8930	MBD4	NM_003925.1-1463s1c1	TRCN0000013314	CCCACGACGTAAAGCCTTTAA
8930	MBD4	NM_003925.1-1798s1c1	TRCN0000013316	GCAACGACTCTTACCGAATTT
8930	MBD4	NM_003925.1-749s1c1	TRCN0000013315	GCCAAGTAGTAGTTCAGAGTT
8930	MBD4	NM_003925.1-498s1c1	TRCN0000013317	GTGTACTTTATCAGCCCACAA
4297	MLL	NM_005933.1-2990s1c1	TRCN0000005954	GCACTGTTAAACATTCCACTT
4297	MLL	NM_005933.1-11113s1c1	TRCN0000005956	CGCCTAAAGCAGCTCTCATTT
4297	MLL	NM_005933.1-915s1c1	TRCN0000005957	GCCTCCATCAACAGAAAGGAT
4297	MLL	NM_005933.1-9118s1c1	TRCN0000005955	CCCATCCAGAACCAGAAGTAT
4297	MLL	NM_005933.1-4099s1c1	TRCN0000010978	CCGGTCAATAAGCAGGAGAAT
8085	MLL2	NM_003482.1-1515s1c1	TRCN0000013138	CCCACCTGAATCATCACCTTT
8085	MLL2	NM_003482.1-14104s1c1	TRCN0000013140	CCTCGCCTCAAGAAATGGAAA
8085	MLL2	NM_003482.1-7993s1c1	TRCN0000013139	CCTGAATTGAACAACAGTCTT
8085	MLL2	NM_003482.1-15354s1c1	TRCN0000013142	CGAATGGAAGAACAACGTGTA
8085	MLL2	NM_003482.1-250s1c1	TRCN0000013141	CGCTTTGAGTTGCCATTTGAT
58508	MLL3	NM_021230.1-7521s1c1	TRCN0000008743	CCCTGTTAGAATGCCCAGTTT
58508	MLL3	NM_021230.1-12485s1c1	TRCN0000008742	GAGGCGATTCAACACACCATT
58508	MLL3	NM_021230.1-11946s1c1	TRCN0000008744	CGCACCTTATAGTAAACAGTT
58508	MLL3	NM_021230.1-5546s1c1	TRCN0000008745	CGTCTGAAACAACGTCTGATA
58508	MLL3	NM_021230.1-1525s1c1	TRCN0000008746	CCAGATACTTTAGTTGATGAA
9757	MLL4	NM_014727.1-8253s1c1	TRCN0000005958	ACCCTCATGTTCAGGGTGGAT
9757	MLL4	NM_014727.1-7455s1c1	TRCN0000005959	CCAGCACTATAAGTTCCGTTA
9757	MLL4	NM_014727.1-7894s1c1	TRCN0000005960	CGCATGGATGACTTTGATGTA
9757	MLL4	NM_014727.1-3986s1c1	TRCN0000005961	CCCAGCTATATGAGAAAGGAA
9757	MLL4	NM_014727.1-1560s1c1	TRCN0000005962	CCTGAAGAATATCCGGCAGTT
55904	MLL5	NM_018682.2-2783s1c1	TRCN0000154711	GCTGTTCCCTTCCAGATTTAA
55904	MLL5	NM_018682.2-293s1c1	TRCN0000157609	GCCCTGTGGTAGTTGAGAAAT
55904	MLL5	NM_018682.2-2470s1c1	TRCN0000155824	CCTCTACGCATAACTACAGAT
55904	MLL5	NM_018682.2-3572s1c1	TRCN0000158279	CTTCCGAAGATGGGCTTGTAT
55904	MLL5	NM_018682.2-6024s1c1	TRCN0000150550	GCTGATTTGATGCTGTATGAT
9219	MTA2	NM_004739.2-2857s1c1	TRCN0000013373	CGGACTTTCCTAATTGGAGTT
9219	MTA2	NM_004739.2-707s1c1	TRCN0000013374	CCCTCTTGAATGAGACAGATA
9219	MTA2	NM_004739.2-1822s1c1	TRCN0000013375	CGGCCTTATGCTCCTATCAAT
9219	MTA2	NM_004739.2-434s1c1	TRCN0000013376	CCAGCAATCCTTACCTGGTTA
9219	MTA2	NM_004739.2-999s1c1	TRCN0000013377	CCTAGATTGTAGCAGCTCCAT
84148	MYST1	NM_032188.1-1303s1c1	TRCN0000034874	CCAGTATAAGAAACCACCCAT
84148	MYST1	NM_032188.1-423s1c1	TRCN0000034875	GCAAGATCACTCGCAACCAAA
84148	MYST1	NM_032188.1-781s1c1	TRCN0000034877	CCATAAGATTTACTGTCAGAA
84148	MYST1	NM_032188.1-472s1c1	TRCN0000034878	GCAGAAGACTTATGCAGAGAT
84148	MYST1	NM_032188.1-577s1c1	TRCN0000034876	CGAAATTGATGCCTGGTATTT
11143	MYST2	NM_007067.3-525s1c1	TRCN0000021629	GCCTTCTTCTGAGTCTGACAT
11143	MYST2	NM_007067.3-805s1c1	TRCN0000021630	CGGGATAAGCAGATAGAAGAA
11143	MYST2	NM_007067.3-695s1c1	TRCN0000021631	GTAACTCTCTAGGACACCTTA
11143	MYST2	NM_007067.3-416s1c1	TRCN0000021632	CTCGTTCATCTGGTTCAGAAA
11143	MYST2	NM_007067.3-1818s1c1	TRCN0000021633	GCTCAAATACTGGAAGGGAAA
7994	MYST3	NM_006766.1-1378s1c1	TRCN0000013125	CGGCGCTATACTAATCCAATA
7994	MYST3	NM_006766.1-5738s1c1	TRCN0000013126	CCAGTGTTTCTCTGTCCAATA
7994	MYST3	NM_006766.1-7352s1c1	TRCN0000013123	GCCTCTTGTTTCTAGTATGTA
7994	MYST3	NM_006766.1-4592s1c1	TRCN0000013127	CCCACACTAAGGAAGAGTTAA
7994	MYST3	NM_006766.1-3963s1c1	TRCN0000013124	GCCCATCGTTTCCATTCCTAA
23522	MYST4	NM_012330.1-2017s1c2	TRCN0000222165	CCCAAACGTATGCGTCGTAAA
23522	MYST4	NM_012330.1-3969s1c2	TRCN0000222164	CCCTTGTAGAAACAATATGAA
23522	MYST4	NM_012330.1-6181s1c2	TRCN0000222166	GCACGGACTTTAACGATGCAA
23522	MYST4	NM_012330.1-790s1c2	TRCN0000222163	GCTGTGAATAATGGGAGGTTA
23522	MYST4	NM_012330.1-1565s1c2	TRCN0000222167	CCACCTACATTTCTGCCTCTA
8648	NCOA1	NM_003743.x-1939s1c1	TRCN0000004078	GCTGAGTCCAAAGATAACAAA
8648	NCOA1	NM_003743.x-4630s1c1	TRCN0000004082	CTTCAGGTCGTAGCATTTGGA
8648	NCOA1	NM_003743.x-4165s1c1	TRCN0000004081	GCAGGTGGAAATACGAATGTT
8648	NCOA1	NM_003743.x-1536s1c1	TRCN0000004079	CGGAAGTCAGATTGTAGCCAA
8648	NCOA1	NM_003743.x-3165s1c1	TRCN0000004080	CAACCTTTATTCCCAGCCTTA
8202	NCOA3	NM_006534.2-2740s1c1	TRCN0000019703	GCAGTCTATTCGTCCTCCATA
8202	NCOA3	NM_006534.2-957s1c1	TRCN0000019699	GCCGCATTACTACAGGAGAAA
8202	NCOA3	NM_006534.2-781s1c1	TRCN0000019700	CCATACATTTAATTGCCGTAT
8202	NCOA3	NM_006534.2-4106s1c1	TRCN0000019701	CCTCCGCAACAGTTTCCATAT
8202	NCOA3	NM_006534.2-2187s1c1	TRCN0000019702	CCTCTACATCTGGAGGAGTAT
64324	NSD1	NM_022455.4-5730s21c1	TRCN0000238369	CAAGAAGCCACCACCTTATAA
64324	NSD1	NM_022455.3-8238s1c1	TRCN0000061353	CCGAACACTTTCCCACTGTTA
64324	NSD1	NM_022455.3-4477s1c1	TRCN0000061356	GCAGCCAAGATGCAGTGTAAA
64324	NSD1	NM_022455.3-3739s1c1	TRCN0000061357	CCACGGTTAAATGTTTGTGAT
64324	NSD1	NM_022455.3-620s1c1	TRCN0000061354	CCTGCAATTATGAGACTAAAT
9271	PIWIL1	NM_004764.2-2735s1c1	TRCN0000007876	CTGTTATCTTTCTGGATGAAA
9271	PIWIL1	NM_004764.2-145s1c1	TRCN0000007877	CCAGTCAGCAACCTGGTTATA
9271	PIWIL1	NM_004764.2-450s1c1	TRCN0000007878	GCCTTATATCAGTATCACATT
9271	PIWIL1	NM_004764.2-1335s1c1	TRCN0000007879	CGACTCATTGATTACATTCAT
9271	PIWIL1	NM_004764.2-2415s1c1	TRCN0000007880	GCTGTGAGAAGTGGTAGTGTT
7799	PRDM2	NM_012231.2-1449s1c1	TRCN0000013101	CCTCTGCAAATATGAGAGATT
7799	PRDM2	NM_012231.2-3472s1c1	TRCN0000013100	GCCTACGTGTAGTGCTGTAAA
7799	PRDM2	NM_012231.2-7301s1c1	TRCN0000013098	CCTGACTGTAAATGCTCCATT
7799	PRDM2	NM_012231.2-5094s1c1	TRCN0000013102	CGTCGAATAAGCTCAAATTAA
7799	PRDM2	NM_012231.2-2010s1c1	TRCN0000013099	CCGTCAATCATGCTTTCAAAT
10419	PRMT5	NM_006109.2-1577s1c1	TRCN0000107086	GCCCAGTTTGAGATGCCTTAT
10419	PRMT5	NM_006109.2-235s1c1	TRCN0000107088	GCGTTTCAAGAGGGAGTTCAT
10419	PRMT5	NM_006109.2-2257s1c1	TRCN0000107085	CCTCAAGAACTCCCTGGAATA
10419	PRMT5	NM_006109.2-1109s1c1	TRCN0000107087	GCCATCTATAAATGTCTGCTA
10419	PRMT5	NM_006109.2-1400s1c1	TRCN0000107089	CTGGGCTCATTTGCTGACAAT
5831	PYCR1	NM_153824.1-398s1c1	TRCN0000038979	CACAGTTTCTGCTCTCAGGAA
5831	PYCR1	NM_153824.1-1176s1c1	TRCN0000038981	GAGGGTCTTCACCCACTCCTA
5831	PYCR1	NM_153824.1-590s1c1	TRCN0000038983	TGAGAAGAAGCTGTCAGCGTT
5831	PYCR1	NM_153824.1-504s1c1	TRCN0000038980	CCCTTCATCCTGGATGAAATA
5831	PYCR1	NM_153824.1-1034s1c1	TRCN0000038982	CCTGCTCATCAACGCTGTGGA
9739	SETD1A	NM_014712.1-5382s1c1	TRCN0000156170	CGGAAGAAGAAGCTCCGATTT
9739	SETD1A	NM_014712.1-1788s1c1	TRCN0000150815	GCGTATTATGAAAGCTGGAAT
9739	SETD1A	NM_014712.1-1199s1c1	TRCN0000152242	CAAAGGACAACAACGAATGAA
9739	SETD1A	NM_014712.1-938s1c1	TRCN0000152168	CGAGTTCTATATTGGACAGAT
9739	SETD1A	NM_014712.1-5357s1c1	TRCN0000154707	GCTGAAACTCAACCAGCTCAA
29072	SETD2	NM_012271.x-5481s1c1	TRCN0000003032	GCCCTATGACTCTCTTGGTTA
29072	SETD2	NM_012271.x-3779s1c1	TRCN0000003030	CCTGAAGAATGATGAGATAAT
29072	SETD2	NM_012271.x-1790s1c1	TRCN0000003029	CAGGGAGAACAGGCGTAATAA
29072	SETD2	NM_012271.x-4209s1c1	TRCN0000003033	CTTACCTGTCTGGAACTCATA
29072	SETD2	NM_012271.x-2316s1c1	TRCN0000003031	GCAAGTAAAGCCTGTCCTCAA
54093	SETD4	NM_017438.1-845s1c1	TRCN0000137911	GAACGACTTCACGTTGGAGAA
54093	SETD4	NM_017438.1-154s1c1	TRCN0000137161	GAGAGCCACAAGTCTGAATTT
54093	SETD4	NM_017438.1-199s1c1	TRCN0000134946	GCTAGGAAGTTTCAAGATTCA
54093	SETD4	NM_017438.1-1178s1c1	TRCN0000134840	CAGATACGAATGAGAAGACAA
54093	SETD4	NM_017438.1-1371s1c1	TRCN0000137191	GCACAGTTTGCAAACAGCTTT
80854	SETD7	NM_030648.1-2075s1c1	TRCN0000078628	GCCAGGGTATTATTATAGAAT
80854	SETD7	NM_030648.1-725s1c1	TRCN0000078629	CCGCACTTTATGGGAAATTTA
80854	SETD7	NM_030648.1-889s1c1	TRCN0000078630	CCAGATCCTTATGAATCAGAA
80854	SETD7	NM_030648.1-896s1c1	TRCN0000078631	CTTATGAATCAGAAAGGGTTT
80854	SETD7	NM_030648.1-1104s1c1	TRCN0000078632	GCCCTATAACCACGTATCCAA
387893	SETD8	NM_020382.3-566s1c1	TRCN0000130139	CGCAACAGAATCGCAAACTTA
387893	SETD8	NM_020382.3-1813s1c1	TRCN0000148268	GTTTCCTGAAACTGGGTTAAT
387893	SETD8	NM_020382.3-573s1c1	TRCN0000130036	GAATCGCAAACTTACGGATTT
387893	SETD8	NM_020382.3-1143s1c1	TRCN0000128082	CAAAGGACAAAGTGCCCTCAA
387893	SETD8	NM_020382.3-297s1c1	TRCN0000149455	GAAACCATTAGCCGGAATCTA
83852	SETDB2	NM_031915.1-3025s1c1	TRCN0000159172	GCTGAAATTAAAGCCATGCAA
83852	SETDB2	NM_031915.1-3000s1c1	TRCN0000160242	CCTGTTTGTGAAATTAGCTTA
83852	SETDB2	NM_031915.1-3142s1c1	TRCN0000159493	CCAGGAACACAATTAGGATAT
83852	SETDB2	NM_031915.1-2681s1c1	TRCN0000158918	CCAAGAATACTTCATCTGATT
83852	SETDB2	NM_031915.1-2481s1c1	TRCN0000159789	GCTGATTGAATCAGATGTGAT
23411	SIRT1	NM_012238.3-1958s1c1	TRCN0000018983	GCGGCTTGATGGTAATCAGTA
23411	SIRT1	NM_012238.3-1113s1c1	TRCN0000018981	GCGGGAATCCAAAGGATAATT
23411	SIRT1	NM_012238.3-497s1c1	TRCN0000018982	CGGTGATGAAATTATCACTAA
23411	SIRT1	NM_012238.3-645s1c1	TRCN0000018980	CCTCGAACAATTCTTAAAGAT
23411	SIRT1	NM_012238.3-3206s1c1	TRCN0000018979	GCAAAGCCTTTCTGAATCTAT
22933	SIRT2	NM_012237.2-1739s1c1	TRCN0000040218	CCTGTGGCTAAGTAAACCATA
22933	SIRT2	NM_012237.2-549s1c1	TRCN0000040219	GCCATCTTTGAGATCAGCTAT
22933	SIRT2	NM_012237.2-815s1c1	TRCN0000040222	GCTAAGCTGGATGAAAGAGAA
22933	SIRT2	NM_012237.2-1046s1c1	TRCN0000040220	CCTGCTCATCAACAAGGAGAA
22933	SIRT2	NM_012237.2-632s1c1	TRCN0000040221	GCCAACCATCTGTCACTACTT
23410	SIRT3	NM_012239.3-718s1c1	TRCN0000038889	CCCAACGTCACTCACTACTTT
23410	SIRT3	NM_012239.3-418s1c1	TRCN0000038892	GTGGGTGCTTCAAGTGTTGTT
23410	SIRT3	NM_012239.3-771s1c1	TRCN0000038890	GCGGCTCTACACGCAGAACAT
23410	SIRT3	NM_012239.3-1007s1c1	TRCN0000038891	TCTTGCTGCATGTGGTTGATT
23410	SIRT3	NM_012239.3-863s1c1	TRCN0000038893	CCACCTGCACAGTCTGCCAAA
23409	SIRT4	NM_012240.1-860s1c1	TRCN0000018944	CCCGATTGCAATACTGAACAT
23409	SIRT4	NM_012240.1-993s21c1	TRCN0000232898	ACAGGGACTTTCACTTGAATC
23409	SIRT4	NM_012240.1-87s1c1	TRCN0000018945	CCGTGCTCGAAAGCCTCCATT
23409	SIRT4	NM_012240.1-734s1c1	TRCN0000018946	GAACCCTGACAAGGTTGATTT
23409	SIRT4	NM_012240.1-164s1c1	TRCN0000018947	GCGCTTCATCACCCTTTCCAA
23408	SIRT5	NM_012241.2-364s1c1	TRCN0000018546	CGTCCACACGAAACCAGATTT
23408	SIRT5	NM_012241.2-469s1c1	TRCN0000018547	GAGCTGGTGTTAGTGCAGAAA
23408	SIRT5	NM_012241.2-827s1c1	TRCN0000018544	GAGTCCAATTTGTCCAGCTTT
23408	SIRT5	NM_012241.2-1137s1c1	TRCN0000018545	GCTACGAACAGATTCAGGTTT
23408	SIRT5	NM_012241.2-335s1c1	TRCN0000018543	CCAGCTATATTGTGGCCTGAA
51548	SIRT6	NM_016539.1-457s1c1	TRCN0000050477	CACGGGAACATGTTTGTGGAA
51548	SIRT6	NM_016539.1-972s1c1	TRCN0000050476	CACCCGGATCAACGGCTCTAT
51548	SIRT6	NM_016539.1-186s1c1	TRCN0000050474	GCAGTCTTCCAGTGTGGTGTT
51548	SIRT6	NM_016539.1-473s1c1	TRCN0000050473	TGGAAGAATGTGCCAAGTGTA
51548	SIRT6	NM_016539.1-696s1c1	TRCN0000050475	GCTGGGTACATCGCTGCAGAT
6594	SMARCA1	NM_003069.2-3138s1c1	TRCN0000050627	GCTGTAACACTCTGATTTCAT
6594	SMARCA1	NM_003069.2-1031s1c1	TRCN0000050625	GCTCACAGAATAAAGAATGAA
6594	SMARCA1	NM_003069.2-2843s1c1	TRCN0000050624	GCTCAAATTGAACGTGGAGAA
6594	SMARCA1	NM_003069.3-1645s21c1	TRCN0000380610	TGACTCGCTTGCTGGATATTT
6594	SMARCA1	NM_003069.2-1703s1c1	TRCN0000050626	CCGCATGAAGAAAGAGAGGAT
6597	SMARCA4	NM_003072.2-4786s1c1	TRCN0000015549	CCCGTGGACTTCAAGAAGATA
6597	SMARCA4	NM_003072.2-3776s1c1	TRCN0000015552	CGGCAGACACTGTGATCATTT
6597	SMARCA4	NM_003072.2-2404s1c1	TRCN0000015550	GCCAAGCAAGATGTCGATGAT
6597	SMARCA4	NM_003072.2-2233s1c1	TRCN0000015551	CCGAGGTCTGATAGTGAAGAA
6597	SMARCA4	NM_003072.2-5350s1c1	TRCN0000015548	CCATATTTATACAGCAGAGAA
8467	SMARCA5	NM_003601.2-2168s1c1	TRCN0000013217	CGACTGCTGATGTAGTAATTT
8467	SMARCA5	NM_003601.2-2794s1c1	TRCN0000013216	CCTCCACGTTTATTTGAATTA
8467	SMARCA5	NM_003601.2-1642s1c1	TRCN0000013215	CGTCGAATTAAGGCTGATGTT
8467	SMARCA5	NM_003601.2-3661s1c1	TRCN0000013213	GTTCTTTAATTTACGGGTCTT
8467	SMARCA5	NM_003601.2-723s1c1	TRCN0000013214	CCGGGCAAATAGATTCGAGTA
6598	SMARCB1	NM_003073.2-777s1c1	TRCN0000039587	GAAGTTGATGACGCCTGAGAT
6598	SMARCB1	NM_003073.2-1221s1c1	TRCN0000039585	CGCTGAGATGGAGAAGAAGAT
6598	SMARCB1	NM_003073.2-1457s1c1	TRCN0000039583	CCGGCACACATTCCATTTGTT
6598	SMARCB1	NM_003073.2-930s1c1	TRCN0000039584	CGTCATCATCAAGCTGAACAT
6598	SMARCB1	NM_003073.2-424s1c1	TRCN0000039586	GCCTCGGAAGTGGAAGAGATT
150572	SMYD1	NM_198274.1-515s1c1	TRCN0000130695	CGCACATCTTCGGAGTGATTA
150572	SMYD1	NM_198274.1-659s1c1	TRCN0000130477	GCAATCATGAGGCAGTGAAAT
150572	SMYD1	NM_198274.1-967s1c1	TRCN0000128991	GAGGGTTTGTATCATGAGGTT
150572	SMYD1	NM_198274.1-527s1c1	TRCN0000129092	GAGTGATTAACTGCAACGGTT
150572	SMYD1	NM_198274.1-1248s1c1	TRCN0000127839	GATCTGCAAAGCCTATGCCAT
56950	SMYD2	NM_020197.2-623s21c1	TRCN0000276082	CGATATTTCCTGATGTTGCAT
56950	SMYD2	NM_020197.1-410s1c1	TRCN0000130403	GCTGTGAAGGAGTTTGAATCA
56950	SMYD2	NM_020197.1-1008s1c1	TRCN0000130774	GCTCTGTGTTTGAGGACAGTA
56950	SMYD2	NM_020197.1-612s1c1	TRCN0000128349	CGATATTTCCTGATGTTGCAT
56950	SMYD2	NM_020197.1-1535s1c1	TRCN0000128189	CTAAGAGATAATGGCATGGTT
6839	SUV39H1	NM_003173.1-1554s1c1	TRCN0000158337	CGTTGGGATTCATGGCCTATT
6839	SUV39H1	NM_003173.1-141s1c1	TRCN0000158270	CCTCGGTATCTCTAAGAGGAA
6839	SUV39H1	NM_003173.1-1035s1c1	TRCN0000157251	GCAGGTGTACAACGTCTTCAT
6839	SUV39H1	NM_003173.1-1082s1c1	TRCN0000157285	GCATCGCTTTCTTTGCCACAA
6839	SUV39H1	NM_003173.1-2141s1c1	TRCN0000150622	GATAGCACTTAGGACAAGAAT
79723	SUV39H2	NM_024670.3-1580s1c1	TRCN0000006935	CCGTAGTGTTTGAAAGCGTTA
79723	SUV39H2	NM_024670.3-725s1c1	TRCN0000006936	CCATCTATGAATGCAACTCAA
79723	SUV39H2	NM_024670.3-1054s1c1	TRCN0000006937	CCAAATCTTCAGGTGTTCAAT
79723	SUV39H2	NM_024670.3-629s1c1	TRCN0000006938	GCACAGATTGCTTCTTTCAAA
79723	SUV39H2	NM_024670.3-542s1c1	TRCN0000011057	GCCCACCTTCAGACTTCTATT
51111	SUV420H1	NM_017635.2-1159s1c1	TRCN0000128012	GCGAGTGTTACACTTGCGAAA
51111	SUV420H1	NM_017635.2-2446s1c1	TRCN0000130417	GCAAAGACCATGACAACGATA
51111	SUV420H1	NM_017635.2-1333s1c1	TRCN0000130388	GCTCTAACACTGATGCAGATA
51111	SUV420H1	NM_017635.2-2773s1c1	TRCN0000129968	GCTTGAGGTTAATAGTTGGAA
51111	SUV420H1	NM_017635.2-2935s1c1	TRCN0000130307	GAAAGTTTAGTGGCAGCACTT
84787	SUV420H2	NM_032701.2-294s1c1	TRCN0000142036	GCACCCATAAGATGAACGTCA
84787	SUV420H2	NM_032701.2-874s1c1	TRCN0000141493	CGAGAAGAATGAGCACTGTGA
84787	SUV420H2	NM_032701.2-688s1c1	TRCN0000141258	CATCATGTACTCAACCCGCAA
84787	SUV420H2	NM_032701.2-760s1c1	TRCN0000143766	CAAACCCAACTGCAAGTTTGT
84787	SUV420H2	NM_032701.2-299s1c1	TRCN0000141926	CATAAGATGAACGTCAGCCCT
6872	TAF1	NM_004606.2-1480s1c1	TRCN0000006288	GCCACTCTTGATGATGACAAA
6872	TAF1	NM_004606.2-5814s1c1	TRCN0000006284	GTACAGTATCTGATCCTGAAA
6872	TAF1	NM_004606.2-2331s1c1	TRCN0000006286	GCTGCAAGCATTTGAGAACAA
6872	TAF1	NM_004606.2-1426s1c1	TRCN0000006285	CCTTCTAGCATGACTAGGAAT
6872	TAF1	NM_004606.2-4753s1c1	TRCN0000006287	CCAATGGATTTAGAGACCATA
84444	DOT1L	NM_032482.2	TRCN0000236344	GCCCGCAAGAAGAAGCTAAAC
84444	DOT1L	NM_032482.2	TRCN0000236343	CACGTTGAACAAGTGCATTTA
84444	DOT1L	NM_032482.2	TRCN0000236345	TCGCCAACACGAGTGTTATAT
84444	DOT1L	NM_032482.2	TRCN0000236346	ATCACTATGGCGTCGAGAAAG
84444	DOT1L	NM_032482.2	TRCN0000236342	CACATTGGAGAGAGGCGATTT
9329	GTF3C4	NM_012204.2-1640s21c1	TRCN0000424712	TTGAACACCAGTTGATTAAAC
9329	GTF3C4	NM_012204.1-1148s1c1	TRCN0000013400	CCATCTCTTCATGCAACACAA
9329	GTF3C4	NM_012204.1-2588s1c1	TRCN0000013402	CCTGCCAGAGTTTGATATATA
9329	GTF3C4	NM_012204.1-3041s1c1	TRCN0000013398	CGTCATTTCTAGAAACAGAAT
9329	GTF3C4	NM_012204.1-1029s1c1	TRCN0000013401	CCAGCAGGTCAAGCATAACAA
