## Supplementary material for "Enhancer Reprogramming Confers Dependence on Glycolysis and IGF signaling in KMT2D Mutant Melanoma": List of reagents

### Sheet: QRTPCR_primer
Supplementary table S1: Primer sequences, shRNA clones and antibodies
	Gene/Protein		Sequence/clone/company
Primers for quantitative RT-PCR (MOUSE)	Mll4	Forward	GGC GTT GTG TGG AGT GTA TC
		Reverse	CAC AGT CAT CAC AGA GCA GC
	Eno1	Forward	CAT GGG GAA GGG TGT CTC AC
		Reverse	GTG CCG TCC ATC TCG ATC AT
	Pgk1	Forward	ATG TCG CTT TCC AAC AAG CTG
		Reverse	GCT CCA TTG TCC AAG CAG AAT
	Pgam1	Forward	TCT GTG CAG AAG AGA GCA ATC C
		Reverse	CTG TCA GAC CGC CAT AGT GT
	Gapdh	Forward	CATGGCCTTCCGTGTTCCTA
		Reverse	GCCTGCTTCACCACCTTCTT
	Fkbp4	Forward	ACC GCG TAC TTC AAG GAA GG
		Reverse	ACC GGA GAA GCT AGA CTC GT
	Per2	Forward	GAA AGC TGT CAC CAC CAT AGA A
		Reverse	AAC TCG CAC TTC CTT TTC AGG
	Cdk1	Forward	AGA AGG TAC TTA CGG TGT GGT
		Reverse	GAG AGA TTT CCC GAA TTG CAG T
	Aldh1a3	Forward	GGG TCA CAC TGG AGC TAG GA
		Reverse	CTG GCC TCT TCT TGG CGA A
	HK2	Forward	TGA TCG CCT GCT TAT TCA CGG
		Reverse	AAC CGC CTA GAA ATC TCC AGA
	PFKM	Forward	GCG ACT TGC TGA ATG ATC TCC
		Reverse	CAT TGT CGA TTG AGC CAA CCA
	Ccnf	Forward	AGA GAC TGA ATA CGG GTT CTG A
		Reverse	TCC CAA GCA GTG TAG TAT GGA A
	Actin	Forward	GGC TGT ATT CCC CTC CAT CG
		Reverse	CCA GTT GGT AAC AAT GCC ATG T
	18S	Forward	TAGAGGGACAAGTGGCGTTC
		Reverse	CGCTGAGCCAGTCAGTGT
Primers for Genotyping	Mll4 flox/flox	Mll4 5’ flox 5516_31	AGAATGGACACTGGAGCTCC
		Mll4 5’ flox 5516_32	AGAAATCCCCAACCACAGC
	p53 flox/flox	Forward (oIMR8543)	GGT TAA ACC CAG CTT GAC CA
		Forward (oimr8544)	GGA GGC AGA GAC AGT TGG AG
	Kras-LSL-G12D	Forward(Y117)	CTA GCC ACC ATG GCT TGA GT
		Reverse (Y116)	TCC GAA TTC AGT GAC TAC AGA TG
	CCSP-Cre	Forward	TCT GAT GAA GTC AGG AAG AAC C
		Reverse	GAG ATG TCC TTC ACT CTG ATT C
shRNAs MLL4(Sigma)	mouse MLL4	shmMll4-01	TRCN0000239234
		shmMll4-02	TRCN0000239232
		shmMll4-03	TRCN0000239233
		shmMll4-04	TRCN0000239231
Antibodies (for western, IHC and ChIP)	H3K27ac		Abcam (ab4729)
	H3K27me3		Abcam (ab6002)
	H3K4me1		Abcam (ab8895)
	H3K79me2		Abcam (ab3594)
	H3K4me3		Abcam (ab8580)
	H3K9me3		Abcam (ab8898)
	H3		Abcam (ab1791)
	H3K16ac		Abcam (ab4441)
	TTF-1		Seven Hills Bioreagents (WRAB-1231)
	Ki67		Cell signaling (9027)
	ENO1		Proteintech (11204-1-AP)
	PGK1		Proteintech (17811-1-AP )
	PGAM1		Proteintech (16126-1-AP )
	GAPDH		GeneTex (GTX100118)
	MLL4		Santa Cruz Biotechnology (sc-2055)
	Actin		Sigma (A5441)
	HRP-conjugated anti-mouse-IgG		Santa Cruz Biotechnology (sc-2055)
	HRP-conjugated anti-rabbit-IgG		Santa Cruz Biotechnology (sc-2004)
Antibodies (for IF)	Alexa 488-conjugated anti-mouse IgG		Life technologies (A11029)
	Alexa 488-conjugated anti-rabbit IgG		Life technologies (A11037)

### Sheet: Sheet1
Supplementary table S3: Primer sequences, shRNA clones and antibodies
	Gene/Protein		Sequence/clone/company
Primers for quantitative RT-PCR (mouse)	KMT2D	Forward	GGC GTT GTG TGG AGT GTA TC
		Reverse	CAC AGT CAT CAC AGA GCA GC
	Eno1	Forward	CAT GGG GAA GGG TGT CTC AC
		Reverse	GTG CCG TCC ATC TCG ATC AT
	Pgk1	Forward	ATG TCG CTT TCC AAC AAG CTG
		Reverse	GCT CCA TTG TCC AAG CAG AAT
	Pgam1	Forward	TCT GTG CAG AAG AGA GCA ATC C
		Reverse	CTG TCA GAC CGC CAT AGT GT
	Gapdh	Forward	CATGGCCTTCCGTGTTCCTA
		Reverse	GCCTGCTTCACCACCTTCTT
	Ldha	Forward	ACC TCG GTA TTA TTT TTC CAT TTC A
		Reverse	TGT AAT CTT GTT CTG GGG AGC C
	Cdk1	Forward	AGA AGG TAC TTA CGG TGT GGT
		Reverse	GAG AGA TTT CCC GAA TTG CAG T
	Pdha	Forward	GCA AAC TTG AAG CCA GCC ATC
		Reverse	TCC ACA CCT CTA CAC AGA GC
	Gpi1	Forward	TGG CAA ATC CAT CAC GGA CA
		Reverse	GGA AGT CTC AGG GGA CAA GC
	Actin	Forward	GGC TGT ATT CCC CTC CAT CG
		Reverse	CCA GTT GGT AAC AAT GCC ATG T
	18S	Forward	TAGAGGGACAAGTGGCGTTC
		Reverse	CGCTGAGCCAGTCAGTGT
Antibodies (for western, IHC and ChIP)	H3K27ac		Abcam (ab4729)
	H3K27me3		Abcam (ab6002)
	H3K4me1		Abcam (ab8895)
	H3K79me2		Abcam (ab3594)
	H3K4me3		Abcam (ab8580)
	H3K9me3		Abcam (ab8898)
	H3		Abcam (ab1791)
	Ki67		Cell signaling (9027)
	ENO1		Proteintech 11204-1-AP
	PGK1		Proteintech 17811-1-AP
	PGAM1		Proteintech 16126-1-AP
	TTF-1		Abcam (ab72876)
	KMT2D		Sigma HPA035977
	Actin		Sigma (A5441)
	HRP-conjugated anti-mouse-IgG		Santa Cruz Biotechnology (sc-2055)
	HRP-conjugated anti-rabbit-IgG		Santa Cruz Biotechnology (sc-2004)
Antibodies (for IF)	Alexa 488-conjugated anti-mouse IgG		Life technologies (A11029)
	Alexa 488-conjugated anti-rabbit IgG		Life technologies (A11037)
